# The scaffold protein IQGAP1 links heat-induced stress signals to alternative splicing regulation in gastric cancer cells

**DOI:** 10.1101/2020.05.11.089656

**Authors:** Andrada Birladeanu, Malgorzata Rogalska, Myrto Potiri, Vasiliki Papadaki, Margarita Andreadou, Dimitris Kontoyiannis, Joe D. Lewis, Zoi Erpapazoglou, Panagiota Kafasla

**Affiliations:** Institute for Fundamental Biomedical Research, B.S.R.C. “Alexander Fleming”, 34 Fleming st. 16672 Vari, Athens, Greece; Centre de Regulació Genòmica, The Barcelona Institute of Science and Technology and Universitat Pompeu Fabra, Dr. Aiguader 88, 08003, Barcelona, Spain; Department of Biology, Aristotle University of Thessaloniki, Greece; European Molecular Biology Laboratory, 69117 Heidelberg, Germany

## Abstract

In response to oncogenic signals, Alternative Splicing (AS) regulators such as SR and hnRNP proteins show altered expression levels, subnuclear distribution and/or post-translational modification status, but the link between signals and these changes remains unknown. Here, we report that a cytosolic scaffold protein, IQGAP1, performs this task in response to heat-induced signals. We show that in gastric cancer cells, a nuclear pool of IQGAP1 acts as a tethering module for a group of spliceosome components, including hnRNPM, a splicing factor critical for the response of the spliceosome to heat-shock. IQGAP1 controls hnRNPM’s sumoylation, subnuclear localization and the relevant response of the AS machinery to heat-induced stress. Genome-wide analyses reveal that IQGAP1 and hnRNPM co-regulate the AS of a cell cycle-related RNA regulon in gastric cancer cells, thus favouring the accelerated proliferation phenotype of gastric cancer cells. Overall, we reveal a missing link between stress signals and AS regulation.
