## Supplemental Table 1 for "The scaffold protein IQGAP1 links heat-induced stress signals to alternative splicing regulation in gastric cancer cells"

### Sheet: Limma_results_V1
Supplementary table 1. List of the data produced after analysis of the LC-MS/MS results using Limma
found.in.samples: number of samples with the respective peptides
gene_name	found.in.samples	logFC	AveExpr	t	pvalue.limma	fdr.limma	B	pvalue.fdrtool	qval.fdrtool	lfdr.fdrtool	comparison	hit_annotation_method	pvalue	fdr	hit	hit_annotation
SRSF1	3	3.83034	23.9375	13.9976	1.14515e-07	4.01182e-06	8.39391	5.23172e-08	6.39018e-07	1.13341e-06	Iqgap1_cancer - IgG_cancer	limma	1.14515e-07	4.01182e-06	TRUE	hit
ERH	3	3.01304	26.1083	5.25439	0.000436107	0.000601827	-0.222816	0.0410259	0.014983	0.218915	Iqgap1_cancer - IgG_cancer	limma	0.000436107	0.000601827	TRUE	hit
NUDT21	3	2.79119	28.4925	13.3058	1.81615e-07	4.17715e-06	7.92818	2.28881e-07	1.39781e-06	4.98134e-06	Iqgap1_cancer - IgG_cancer	limma	1.81615e-07	4.17715e-06	TRUE	hit
HNRNPDL	2	2.71491	25.5979	9.33371	4.24892e-06	1.24756e-05	4.67064	0.000283872	0.000216031	0.00114527	Iqgap1_cancer - IgG_cancer	limma	4.24892e-06	1.24756e-05	TRUE	hit
HRG	2	2.67811	26.152	12.2671	3.7871e-07	4.33251e-06	7.1793	1.83967e-06	5.69708e-06	1.11831e-05	Iqgap1_cancer - IgG_cancer	limma	3.7871e-07	4.33251e-06	TRUE	hit
RBMX	3	2.67061	28.4742	9.71123	3.01006e-06	1.01201e-05	5.03164	0.000159114	0.000138049	0.000515022	Iqgap1_cancer - IgG_cancer	limma	3.01006e-06	1.01201e-05	TRUE	hit
TRA2B	3	2.6107	25.922	14.0064	1.13863e-07	4.01182e-06	8.39966	5.13245e-08	6.3838e-07	6.73861e-07	Iqgap1_cancer - IgG_cancer	limma	1.13863e-07	4.01182e-06	TRUE	hit
TUBB4B	2	2.60067	25.9428	8.53936	9.12323e-06	1.99842e-05	3.86753	0.000897942	0.000513571	0.00316586	Iqgap1_cancer - IgG_cancer	limma	9.12323e-06	1.99842e-05	TRUE	hit
HNRNPA2B1	3	2.5745	29.4461	13.73	1.36535e-07	4.01182e-06	8.21671	9.33688e-08	7.90653e-07	1.13341e-06	Iqgap1_cancer - IgG_cancer	limma	1.36535e-07	4.01182e-06	TRUE	hit
IQGAP1	3	2.56017	30.6004	14.5435	8.07479e-08	4.01182e-06	8.74433	1.55373e-08	5.69333e-07	6.73861e-07	Iqgap1_cancer - IgG_cancer	limma	8.07479e-08	4.01182e-06	TRUE	hit
RPS13	2	2.49246	27.9053	7.83306	1.88978e-05	3.36127e-05	3.09931	0.0023188	0.00109124	0.00401636	Iqgap1_cancer - IgG_cancer	limma	1.88978e-05	3.36127e-05	TRUE	hit
TFG	3	2.48655	28.329	13.6359	1.45356e-07	4.01182e-06	8.15352	1.1418e-07	8.36775e-07	4.20298e-06	Iqgap1_cancer - IgG_cancer	limma	1.45356e-07	4.01182e-06	TRUE	hit
RPS4X	2	2.4731	28.4242	10.0164	2.29655e-06	8.49473e-06	5.31434	9.81763e-05	9.49232e-05	0.000515022	Iqgap1_cancer - IgG_cancer	limma	2.29655e-06	8.49473e-06	TRUE	hit
PON1	2	2.44865	28.4231	8.91177	6.33272e-06	1.56056e-05	4.25168	0.000529219	0.000346288	0.00116095	Iqgap1_cancer - IgG_cancer	limma	6.33272e-06	1.56056e-05	TRUE	hit
HNRNPU	3	2.44672	29.2557	12.1655	4.08135e-07	4.33251e-06	7.10263	2.23654e-06	6.3041e-06	5.03681e-05	Iqgap1_cancer - IgG_cancer	limma	4.08135e-07	4.33251e-06	TRUE	hit
THRAP3	2	2.42304	26.7846	10.5626	1.4391e-06	6.01806e-06	5.80121	4.00028e-05	4.41334e-05	0.0001573	Iqgap1_cancer - IgG_cancer	limma	1.4391e-06	6.01806e-06	TRUE	hit
HNRNPR	3	2.40686	27.6312	7.60023	2.42909e-05	4.13845e-05	2.83398	0.00312167	0.00141219	0.0173388	Iqgap1_cancer - IgG_cancer	limma	2.42909e-05	4.13845e-05	TRUE	hit
RPS8	2	2.40532	25.9943	10.7937	1.18823e-06	5.46586e-06	6.00015	2.70078e-05	3.29881e-05	0.000128009	Iqgap1_cancer - IgG_cancer	limma	1.18823e-06	5.46586e-06	TRUE	hit
SRSF3	2	2.37739	25.8621	9.87186	2.60819e-06	9.22898e-06	5.18145	0.000123605	0.000114064	0.000515022	Iqgap1_cancer - IgG_cancer	limma	2.60819e-06	9.22898e-06	TRUE	hit
CPSF7	3	2.3661	28.2173	10.5143	1.4985e-06	6.08214e-06	5.75916	4.33795e-05	4.67515e-05	0.000515022	Iqgap1_cancer - IgG_cancer	limma	1.4985e-06	6.08214e-06	TRUE	hit
SNRPB|SNRPN	2	2.36178	25.7228	12.7429	2.68665e-07	4.33251e-06	7.53012	7.22159e-07	3.23858e-06	1.11831e-05	Iqgap1_cancer - IgG_cancer	limma	2.68665e-07	4.33251e-06	TRUE	hit
CPSF6	3	2.36035	28.6767	9.57223	3.41291e-06	1.04851e-05	4.9002	0.000197383	0.00016088	0.000515022	Iqgap1_cancer - IgG_cancer	limma	3.41291e-06	1.04851e-05	TRUE	hit
TAF15	3	2.32997	26.6031	5.74219	0.000225554	0.000324234	0.47441	0.0255517	0.00962764	0.0746573	Iqgap1_cancer - IgG_cancer	limma	0.000225554	0.000324234	TRUE	hit
HNRNPC	3	2.31595	29.8016	8.07306	1.46745e-05	2.89297e-05	3.3664	0.00169316	0.000859843	0.00401636	Iqgap1_cancer - IgG_cancer	limma	1.46745e-05	2.89297e-05	TRUE	hit
PRPF8	2	2.29137	27.1737	11.4874	6.82563e-07	5.46586e-06	6.57374	7.92948e-06	1.69505e-05	5.03681e-05	Iqgap1_cancer - IgG_cancer	limma	6.82563e-07	5.46586e-06	TRUE	hit
SYNCRIP	2	2.28555	26.2324	10.9922	1.01076e-06	5.46586e-06	6.16787	1.91531e-05	2.80583e-05	5.77157e-05	Iqgap1_cancer - IgG_cancer	limma	1.01076e-06	5.46586e-06	TRUE	hit
RPS17	2	2.28313	26.372	10.2413	1.8896e-06	7.45042e-06	5.51775	6.81855e-05	6.98594e-05	0.000515022	Iqgap1_cancer - IgG_cancer	limma	1.8896e-06	7.45042e-06	TRUE	hit
HNRNPK	3	2.27656	28.4174	8.34389	1.11065e-05	2.3081e-05	3.66026	0.00117582	0.000640355	0.00316586	Iqgap1_cancer - IgG_cancer	limma	1.11065e-05	2.3081e-05	TRUE	hit
GTF2I	3	2.27469	27.4118	8.93059	6.21901e-06	1.56041e-05	4.27072	0.000515001	0.000339744	0.00114527	Iqgap1_cancer - IgG_cancer	limma	6.21901e-06	1.56041e-05	TRUE	hit
RPS19	3	2.27351	27.3938	8.00447	1.57653e-05	3.02167e-05	3.29072	0.00185391	0.000922722	0.00401636	Iqgap1_cancer - IgG_cancer	limma	1.57653e-05	3.02167e-05	TRUE	hit
CLTC	3	2.26409	28.4695	11.411	7.2444e-07	5.46586e-06	6.51229	9.10522e-06	1.85388e-05	5.03681e-05	Iqgap1_cancer - IgG_cancer	limma	7.2444e-07	5.46586e-06	TRUE	hit
HNRNPAB	3	2.25589	26.589	11.2046	8.52502e-07	5.46586e-06	6.34411	1.31772e-05	2.30375e-05	5.03681e-05	Iqgap1_cancer - IgG_cancer	limma	8.52502e-07	5.46586e-06	TRUE	hit
RPS3A	2	2.25065	28.4664	11.118	9.13509e-07	5.46586e-06	6.27261	1.5361e-05	2.49632e-05	5.03681e-05	Iqgap1_cancer - IgG_cancer	limma	9.13509e-07	5.46586e-06	TRUE	hit
RPS11	2	2.22732	28.0865	9.99539	2.33913e-06	8.49473e-06	5.29516	0.000101533	9.75536e-05	0.000515022	Iqgap1_cancer - IgG_cancer	limma	2.33913e-06	8.49473e-06	TRUE	hit
SNRPA	3	2.22005	27.0094	10.5678	1.43286e-06	6.01806e-06	5.80573	3.96544e-05	4.38562e-05	0.0001573	Iqgap1_cancer - IgG_cancer	limma	1.43286e-06	6.01806e-06	TRUE	hit
RPL7	3	2.21723	27.4444	10.8123	1.17019e-06	5.46586e-06	6.01603	2.61565e-05	3.25345e-05	5.77157e-05	Iqgap1_cancer - IgG_cancer	limma	1.17019e-06	5.46586e-06	TRUE	hit
RPL11	2	2.20134	27.1238	8.94699	6.12171e-06	1.56041e-05	4.2873	0.000502897	0.000334089	0.00114527	Iqgap1_cancer - IgG_cancer	limma	6.12171e-06	1.56041e-05	TRUE	hit
RPS12	3	2.19575	27.0833	8.80807	7.00172e-06	1.66593e-05	4.14609	0.000614382	0.000383601	0.00116095	Iqgap1_cancer - IgG_cancer	limma	7.00172e-06	1.66593e-05	TRUE	hit
SNRPA1	2	2.19535	26.2645	13.0801	2.12096e-07	4.18131e-06	7.77074	3.64824e-07	1.90974e-06	1.11831e-05	Iqgap1_cancer - IgG_cancer	limma	2.12096e-07	4.18131e-06	TRUE	hit
HNRNPA3	3	2.19417	26.7283	12.2529	3.8268e-07	4.33251e-06	7.16862	1.89078e-06	5.77364e-06	1.26696e-05	Iqgap1_cancer - IgG_cancer	limma	3.8268e-07	4.33251e-06	TRUE	hit
ZNF90|RPS16	2	2.18599	27.9237	11.2511	8.21629e-07	5.46586e-06	6.38225	1.21312e-05	2.20078e-05	5.03681e-05	Iqgap1_cancer - IgG_cancer	limma	8.21629e-07	5.46586e-06	TRUE	hit
RPL6	2	2.16182	27.4252	10.8128	1.16977e-06	5.46586e-06	6.0164	2.6137e-05	3.25239e-05	5.77157e-05	Iqgap1_cancer - IgG_cancer	limma	1.16977e-06	5.46586e-06	TRUE	hit
RPS20	3	2.15264	26.1884	10.7226	1.25986e-06	5.60841e-06	5.9394	3.05012e-05	3.60533e-05	0.0001573	Iqgap1_cancer - IgG_cancer	limma	1.25986e-06	5.60841e-06	TRUE	hit
HNRNPM	3	2.14731	29.2996	7.88329	1.79148e-05	3.30537e-05	3.15574	0.00217256	0.00104024	0.00401636	Iqgap1_cancer - IgG_cancer	limma	1.79148e-05	3.30537e-05	TRUE	hit
SF3B3	2	2.14686	27.3416	11.0955	9.30126e-07	5.46586e-06	6.25396	1.59822e-05	2.54624e-05	5.77157e-05	Iqgap1_cancer - IgG_cancer	limma	9.30126e-07	5.46586e-06	TRUE	hit
EFTUD2	3	2.14291	26.6898	9.31027	4.34245e-06	1.24845e-05	4.64781	0.00029406	0.000222279	0.00114527	Iqgap1_cancer - IgG_cancer	limma	4.34245e-06	1.24845e-05	TRUE	hit
EIF4A3	2	2.13203	27.245	9.57024	3.41907e-06	1.04851e-05	4.89831	0.000197986	0.000161218	0.000684664	Iqgap1_cancer - IgG_cancer	limma	3.41907e-06	1.04851e-05	TRUE	hit
MYL6	3	2.12361	27.6155	9.14282	5.08019e-06	1.40213e-05	4.48318	0.000377462	0.000270436	0.00114527	Iqgap1_cancer - IgG_cancer	limma	5.08019e-06	1.40213e-05	TRUE	hit
H3BN98|RPS15A	2	2.12024	27.1449	12.4501	3.31403e-07	4.33251e-06	7.31585	1.28895e-06	4.70989e-06	1.11831e-05	Iqgap1_cancer - IgG_cancer	limma	3.31403e-07	4.33251e-06	TRUE	hit
HNRNPA0	3	2.11448	26.6058	11.7401	5.61775e-07	5.16833e-06	6.77441	4.98596e-06	1.21798e-05	5.03681e-05	Iqgap1_cancer - IgG_cancer	limma	5.61775e-07	5.16833e-06	TRUE	hit
MATR3	3	2.08392	27.9216	9.05797	5.50552e-06	1.46108e-05	4.39876	0.000427715	0.0002971	0.00114527	Iqgap1_cancer - IgG_cancer	limma	5.50552e-06	1.46108e-05	TRUE	hit
RPS3	3	2.082	28.061	7.14103	4.0545e-05	6.50606e-05	2.29196	0.00548758	0.00233815	0.0199103	Iqgap1_cancer - IgG_cancer	limma	4.0545e-05	6.50606e-05	TRUE	hit
PRKDC	3	2.0621	28.0215	9.75182	2.90248e-06	1.00135e-05	5.06971	0.000149331	0.000131732	0.000515022	Iqgap1_cancer - IgG_cancer	limma	2.90248e-06	1.00135e-05	TRUE	hit
HNRNPL	3	2.05866	28.3097	8.33511	1.1206e-05	2.3081e-05	3.65085	0.00119	0.000646499	0.00316586	Iqgap1_cancer - IgG_cancer	limma	1.1206e-05	2.3081e-05	TRUE	hit
RPL12	2	2.04368	27.0233	12.545	3.09462e-07	4.33251e-06	7.38585	1.06976e-06	4.21051e-06	1.11831e-05	Iqgap1_cancer - IgG_cancer	limma	3.09462e-07	4.33251e-06	TRUE	hit
RPL5	2	2.04333	27.5683	8.74734	7.42905e-06	1.73674e-05	4.08377	0.000669996	0.000406176	0.00116095	Iqgap1_cancer - IgG_cancer	limma	7.42905e-06	1.73674e-05	TRUE	hit
RPS7	2	2.02516	26.6232	8.71776	7.64749e-06	1.73674e-05	4.05328	0.000698754	0.000417342	0.00116095	Iqgap1_cancer - IgG_cancer	limma	7.64749e-06	1.73674e-05	TRUE	hit
RPS2	2	2.01925	26.4252	7.86823	1.82035e-05	3.30537e-05	3.13885	0.00221549	0.0010554	0.00401636	Iqgap1_cancer - IgG_cancer	limma	1.82035e-05	3.30537e-05	TRUE	hit
ILF3	3	2.01373	27.912	11.7942	5.39129e-07	5.16833e-06	6.81676	4.5098e-06	1.12771e-05	5.03681e-05	Iqgap1_cancer - IgG_cancer	limma	5.39129e-07	5.16833e-06	TRUE	hit
HNRNPA1	3	2.00129	29.06	7.82808	1.89985e-05	3.36127e-05	3.0937	0.00233378	0.00109637	0.00962353	Iqgap1_cancer - IgG_cancer	limma	1.89985e-05	3.36127e-05	TRUE	hit
ALYREF	2	1.9977	25.6732	9.5962	3.3394e-06	1.04851e-05	4.923	0.000190217	0.000156817	0.000515022	Iqgap1_cancer - IgG_cancer	limma	3.3394e-06	1.04851e-05	TRUE	hit
RPL10A	2	1.98015	27.0565	7.8754	1.80655e-05	3.30537e-05	3.14689	0.00219497	0.00104818	0.00401636	Iqgap1_cancer - IgG_cancer	limma	1.80655e-05	3.30537e-05	TRUE	hit
NCL	2	1.96777	28.4977	11.1638	8.80707e-07	5.46586e-06	6.31045	1.41677e-05	2.39459e-05	5.03681e-05	Iqgap1_cancer - IgG_cancer	limma	8.80707e-07	5.46586e-06	TRUE	hit
SF3B1	3	1.95723	27.5762	10.9904	1.01222e-06	5.46586e-06	6.16637	1.9213e-05	2.81032e-05	5.77157e-05	Iqgap1_cancer - IgG_cancer	limma	1.01222e-06	5.46586e-06	TRUE	hit
HNRNPD	2	1.95608	26.5171	10.8016	1.18054e-06	5.46586e-06	6.00689	2.66435e-05	3.2796e-05	5.77157e-05	Iqgap1_cancer - IgG_cancer	limma	1.18054e-06	5.46586e-06	TRUE	hit
ELAVL1	2	1.93726	26.0877	7.94805	1.67289e-05	3.16245e-05	3.22807	0.00199652	0.000976446	0.00401636	Iqgap1_cancer - IgG_cancer	limma	1.67289e-05	3.16245e-05	TRUE	hit
HNRNPH1	3	1.93589	27.4504	7.16153	3.96083e-05	6.43052e-05	2.31671	0.00535447	0.00228892	0.0173388	Iqgap1_cancer - IgG_cancer	limma	3.96083e-05	6.43052e-05	TRUE	hit
RPL27A	2	1.93397	26.456	8.71276	7.68508e-06	1.73674e-05	4.04812	0.000703724	0.000419239	0.00116095	Iqgap1_cancer - IgG_cancer	limma	7.68508e-06	1.73674e-05	TRUE	hit
RPS28	2	1.91775	27.0382	11.209	8.4955e-07	5.46586e-06	6.3477	1.30755e-05	2.29406e-05	5.03681e-05	Iqgap1_cancer - IgG_cancer	limma	8.4955e-07	5.46586e-06	TRUE	hit
DHX9	3	1.90734	28.631	10.9072	1.08289e-06	5.46586e-06	6.09643	2.22039e-05	3.01898e-05	5.77157e-05	Iqgap1_cancer - IgG_cancer	limma	1.08289e-06	5.46586e-06	TRUE	hit
RRBP1	3	1.90267	26.5441	8.69729	7.80272e-06	1.73674e-05	4.03213	0.000719316	0.000425126	0.00316586	Iqgap1_cancer - IgG_cancer	limma	7.80272e-06	1.73674e-05	TRUE	hit
RPL17	3	1.8564	27.2509	10.0068	2.31579e-06	8.49473e-06	5.30563	9.96885e-05	9.61124e-05	0.000515022	Iqgap1_cancer - IgG_cancer	limma	2.31579e-06	8.49473e-06	TRUE	hit
DHX15	2	1.84764	25.7891	9.17861	4.91167e-06	1.38329e-05	4.51859	0.000357966	0.000259634	0.00114527	Iqgap1_cancer - IgG_cancer	limma	4.91167e-06	1.38329e-05	TRUE	hit
POLR2A	2	1.84581	26.5214	9.11761	5.20266e-06	1.40778e-05	4.45817	0.000391783	0.000278204	0.00114527	Iqgap1_cancer - IgG_cancer	limma	5.20266e-06	1.40778e-05	TRUE	hit
SF3B2	3	1.83614	27.0743	6.7205	6.62013e-05	0.000102649	1.77277	0.00896481	0.00368646	0.0746573	Iqgap1_cancer - IgG_cancer	limma	6.62013e-05	0.000102649	TRUE	hit
ASPH	2	1.82582	24.7662	5.15502	0.000500852	0.000684332	-0.368994	0.0450026	0.016327	0.428255	Iqgap1_cancer - IgG_cancer	limma	0.000500852	0.000684332	TRUE	hit
HNRNPUL1	2	1.82219	24.7737	7.74238	2.0825e-05	3.63779e-05	2.9967	0.00260584	0.00120813	0.00962353	Iqgap1_cancer - IgG_cancer	limma	2.0825e-05	3.63779e-05	TRUE	hit
RBM25	2	1.8181	26.3488	8.13207	1.38018e-05	2.76036e-05	3.43111	0.00156522	0.00080794	0.00401636	Iqgap1_cancer - IgG_cancer	limma	1.38018e-05	2.76036e-05	TRUE	hit
SLC25A5	2	1.81563	28.4048	5.68409	0.000243556	0.000342966	0.393143	0.0270798	0.0101253	0.218915	Iqgap1_cancer - IgG_cancer	limma	0.000243556	0.000342966	TRUE	hit
SNRPD2	2	1.81465	26.7089	9.51153	3.60703e-06	1.08211e-05	4.84227	0.000216671	0.000172597	0.00114527	Iqgap1_cancer - IgG_cancer	limma	3.60703e-06	1.08211e-05	TRUE	hit
RPS14	3	1.78853	26.4494	6.25878	0.000116258	0.000176303	1.17624	0.0149394	0.00594758	0.0746573	Iqgap1_cancer - IgG_cancer	limma	0.000116258	0.000176303	TRUE	hit
HNRNPUL2	3	1.77291	27.7983	8.98524	5.90124e-06	1.53655e-05	4.32584	0.000475697	0.000321085	0.00114527	Iqgap1_cancer - IgG_cancer	limma	5.90124e-06	1.53655e-05	TRUE	hit
SNRNP200	3	1.76098	27.6223	5.83726	0.000199118	0.000289246	0.606368	0.0232119	0.00885054	0.0746573	Iqgap1_cancer - IgG_cancer	limma	0.000199118	0.000289246	TRUE	hit
DDX17	2	1.76053	26.4253	9.68567	3.08004e-06	1.01201e-05	5.0076	0.00016558	0.000142111	0.000515022	Iqgap1_cancer - IgG_cancer	limma	3.08004e-06	1.01201e-05	TRUE	hit
DDX5	2	1.70892	27.396	5.90524	0.000182274	0.000267594	0.69995	0.0216549	0.00832307	0.0746573	Iqgap1_cancer - IgG_cancer	limma	0.000182274	0.000267594	TRUE	hit
PABPC1	3	1.70255	27.6879	8.36251	1.08987e-05	2.3081e-05	3.68017	0.00114628	0.000627455	0.00316586	Iqgap1_cancer - IgG_cancer	limma	1.08987e-05	2.3081e-05	TRUE	hit
SFPQ	3	1.69704	28.3653	7.65908	2.27851e-05	3.93043e-05	2.90163	0.00289775	0.00132484	0.00962353	Iqgap1_cancer - IgG_cancer	limma	2.27851e-05	3.93043e-05	TRUE	hit
PRPF19	3	1.6938	26.7144	7.17882	3.88366e-05	6.38029e-05	2.33753	0.00524448	0.002248	0.0173388	Iqgap1_cancer - IgG_cancer	limma	3.88366e-05	6.38029e-05	TRUE	hit
PRPF6	3	1.69348	26.0629	8.81544	6.95169e-06	1.66593e-05	4.15363	0.00060793	0.000380894	0.00116095	Iqgap1_cancer - IgG_cancer	limma	6.95169e-06	1.66593e-05	TRUE	hit
PTBP1	3	1.68169	27.6571	8.30626	1.154e-05	2.34194e-05	3.61989	0.0012377	0.000666956	0.00401636	Iqgap1_cancer - IgG_cancer	limma	1.154e-05	2.34194e-05	TRUE	hit
HSPA8	3	1.6489	27.6664	8.49523	9.53458e-06	2.05589e-05	3.82108	0.000954754	0.000540516	0.00316586	Iqgap1_cancer - IgG_cancer	limma	9.53458e-06	2.05589e-05	TRUE	hit
SF3A1	3	1.63467	26.215	8.03503	1.52686e-05	2.96771e-05	3.32451	0.00178062	0.000894367	0.00401636	Iqgap1_cancer - IgG_cancer	limma	1.52686e-05	2.96771e-05	TRUE	hit
NPM1	2	1.6238	27.5338	6.49934	8.64083e-05	0.000132493	1.49058	0.0114913	0.00466054	0.0746573	Iqgap1_cancer - IgG_cancer	limma	8.64083e-05	0.000132493	TRUE	hit
RPL14	2	1.5784	26.947	7.39158	3.05694e-05	5.14461e-05	2.59083	0.00404852	0.00178823	0.0173388	Iqgap1_cancer - IgG_cancer	limma	3.05694e-05	5.14461e-05	TRUE	hit
CEP55	2	1.54108	26.248	4.61988	0.00108168	0.00146345	-1.18023	0.0724104	0.0256744	0.428255	Iqgap1_cancer - IgG_cancer	limma	0.00108168	0.00146345	TRUE	hit
HIST1H2BF|HIST1H2BK|HIST1H2BJ|HIST1H2BO|HIST1H2BB|H2BFS|HIST1H2BD|HIST1H2BC|HIST2H2BE|HIST2H2BF|HIST3H2BB|HIST1H2BH|HIST1H2BA|HIST1H2BN|HIST1H2BM|HIST1H2BL	2	1.53606	27.3447	3.79631	0.00382987	0.00489372	-2.50178	0.139872	0.0481329	1	Iqgap1_cancer - IgG_cancer	limma	0.00382987	0.00489372	TRUE	hit
PCBP1	2	1.48926	26.1416	7.06174	4.44009e-05	7.04291e-05	2.19579	0.00603094	0.00254013	0.0247169	Iqgap1_cancer - IgG_cancer	limma	4.44009e-05	7.04291e-05	TRUE	hit
FASN	2	1.47677	27.3248	4.54068	0.0012165	0.00162988	-1.30365	0.0774412	0.0273443	0.428255	Iqgap1_cancer - IgG_cancer	limma	0.0012165	0.00162988	TRUE	hit
RALY	3	1.4462	27.3616	5.94615	0.000172885	0.00025654	0.755946	0.0207626	0.00801693	0.0746573	Iqgap1_cancer - IgG_cancer	limma	0.000172885	0.00025654	TRUE	hit
RPSA	2	1.43745	27.0151	6.97183	4.92632e-05	7.72536e-05	2.08576	0.00670548	0.00279214	0.0746573	Iqgap1_cancer - IgG_cancer	limma	4.92632e-05	7.72536e-05	TRUE	hit
TUBB	2	1.41094	26.8342	4.41493	0.00146863	0.0019302	-1.50132	0.0860105	0.030157	1	Iqgap1_cancer - IgG_cancer	limma	0.00146863	0.0019302	TRUE	hit
RPL30	2	1.36981	28.4898	5.99529	0.000162293	0.000243439	0.8229	0.0197333	0.00766026	0.0746573	Iqgap1_cancer - IgG_cancer	limma	0.000162293	0.000243439	TRUE	hit
RPS5	3	1.34349	26.8477	5.44737	0.000334639	0.000466467	0.0570708	0.0341485	0.0126161	0.218915	Iqgap1_cancer - IgG_cancer	limma	0.000334639	0.000466467	TRUE	hit
HSPA1B|HSPA1A	2	1.34204	26.9628	7.31886	3.31567e-05	5.5128e-05	2.50487	0.00442615	0.0019364	0.0173388	Iqgap1_cancer - IgG_cancer	limma	3.31567e-05	5.5128e-05	TRUE	hit
EEF1A1|EEF1A1P5	3	1.23516	28.8796	5.71294	0.000234431	0.00033352	0.433556	0.0263114	0.00987603	0.0746573	Iqgap1_cancer - IgG_cancer	limma	0.000234431	0.00033352	TRUE	hit
TRA2A	2	1.19273	24.4624	3.07663	0.0123789	0.0155298	-3.70796	0.231538	0.0772408	1	Iqgap1_cancer - IgG_cancer	limma	0.0123789	0.0155298	TRUE	hit
RPL31	2	1.16272	25.8703	3.91316	0.00318313	0.00410534	-2.30955	0.128082	0.0442555	1	Iqgap1_cancer - IgG_cancer	limma	0.00318313	0.00410534	TRUE	hit
UBB|UBC|RPS27A|UBA52	3	1.1575	28.202	2.72991	0.0221081	0.0274857	-4.29281	0.288427	0.0944268	1	Iqgap1_cancer - IgG_cancer	limma	0.0221081	0.0274857	TRUE	hit
IGHA1	3	1.07677	26.4067	1.68054	0.125304	0.146542	-5.95663	0.513429	0.156557	1	Iqgap1_cancer - IgG_cancer	limma	0.125304	0.146542	FALSE	candidate
LRRC59	2	1.00142	27.3017	1.23426	0.2467	0.264565	-6.53924	0.631251	0.185808	1	Iqgap1_cancer - IgG_cancer	limma	0.2467	0.264565	FALSE	no hit
AZGP1	3	0.988002	27.8641	1.39152	0.19572	0.217818	-6.34714	0.588426	0.175414	1	Iqgap1_cancer - IgG_cancer	limma	0.19572	0.217818	FALSE	candidate
PLEC	3	0.987491	30.1432	4.42646	0.00144333	0.00191519	-1.4831	0.0851937	0.0298906	0.428255	Iqgap1_cancer - IgG_cancer	limma	0.00144333	0.00191519	FALSE	candidate
PIP	2	0.971015	27.7496	1.55638	0.1522	0.17503	-6.12977	0.545028	0.164606	1	Iqgap1_cancer - IgG_cancer	limma	0.1522	0.17503	FALSE	candidate
IGHG1	2	0.947361	30.4801	2.71345	0.022728	0.0280041	-4.32045	0.291345	0.0952911	1	Iqgap1_cancer - IgG_cancer	limma	0.022728	0.0280041	FALSE	candidate
DSP	3	0.847736	27.4728	1.94871	0.0813752	0.0976503	-5.55975	0.448574	0.139541	1	Iqgap1_cancer - IgG_cancer	limma	0.0813752	0.0976503	FALSE	candidate
HIST1H4A	3	0.818849	27.0048	2.46137	0.0347144	0.0423946	-4.74033	0.338492	0.10903	1	Iqgap1_cancer - IgG_cancer	limma	0.0347144	0.0423946	FALSE	candidate
LMNA	3	0.804297	28.2067	3.93161	0.00309201	0.00402544	-2.27932	0.126294	0.0436644	1	Iqgap1_cancer - IgG_cancer	limma	0.00309201	0.00402544	FALSE	candidate
S100A9	3	0.797401	27.4961	1.0546	0.317634	0.329576	-6.73787	0.681732	0.197729	1	Iqgap1_cancer - IgG_cancer	limma	0.317634	0.329576	FALSE	no hit
LYZ	3	0.782799	26.5693	1.23255	0.24731	0.264565	-6.54124	0.631725	0.185922	1	Iqgap1_cancer - IgG_cancer	limma	0.24731	0.264565	FALSE	no hit
LCN1	3	0.769953	26.6137	1.16747	0.271424	0.288127	-6.61582	0.649833	0.190237	1	Iqgap1_cancer - IgG_cancer	limma	0.271424	0.288127	FALSE	no hit
CSTA	2	0.758935	27.9181	1.25119	0.240733	0.261584	-6.51934	0.626577	0.184686	1	Iqgap1_cancer - IgG_cancer	limma	0.240733	0.261584	FALSE	no hit
JUP	2	0.745279	27.2648	1.93387	0.0833709	0.0991826	-5.58242	0.452037	0.140466	1	Iqgap1_cancer - IgG_cancer	limma	0.0833709	0.0991826	FALSE	candidate
LMNB1	3	0.721543	27.132	3.46578	0.00652094	0.00825587	-3.05207	0.177744	0.0603788	1	Iqgap1_cancer - IgG_cancer	limma	0.00652094	0.00825587	FALSE	candidate
DCD	3	0.717061	27.6408	0.770635	0.459618	0.466377	-6.9995	0.764424	0.21652	1	Iqgap1_cancer - IgG_cancer	limma	0.459618	0.466377	FALSE	no hit
ARG1	2	0.656987	26.7307	1.3087	0.221341	0.242421	-6.45029	0.610813	0.18088	1	Iqgap1_cancer - IgG_cancer	limma	0.221341	0.242421	FALSE	candidate
LTF	3	0.630682	27.5719	1.0562	0.316939	0.329576	-6.7362	0.681276	0.197623	1	Iqgap1_cancer - IgG_cancer	limma	0.316939	0.329576	FALSE	no hit
DSG1	3	0.618511	26.6688	1.89112	0.0893807	0.105423	-5.6473	0.462097	0.143145	1	Iqgap1_cancer - IgG_cancer	limma	0.0893807	0.105423	FALSE	candidate
VIM	3	0.584139	31.6216	2.03201	0.070984	0.085928	-5.43117	0.429419	0.134382	1	Iqgap1_cancer - IgG_cancer	limma	0.070984	0.085928	FALSE	no hit
DSC1	3	0.56154	26.9253	1.62898	0.135907	0.157607	-6.02944	0.526434	0.159888	1	Iqgap1_cancer - IgG_cancer	limma	0.135907	0.157607	FALSE	no hit
S100A7	2	0.550702	27.4642	1.01381	0.33574	0.345762	-6.77957	0.693403	0.200436	1	Iqgap1_cancer - IgG_cancer	limma	0.33574	0.345762	FALSE	no hit
CASP14	2	0.535044	27.1321	1.16167	0.273663	0.288287	-6.62233	0.651459	0.190622	1	Iqgap1_cancer - IgG_cancer	limma	0.273663	0.288287	FALSE	no hit
FABP5	2	0.473668	26.8569	0.828025	0.427923	0.437432	-6.95222	0.747458	0.212737	1	Iqgap1_cancer - IgG_cancer	limma	0.427923	0.437432	FALSE	no hit
PRDX1	3	0.450337	27.7027	1.48299	0.170403	0.192751	-6.22841	0.564149	0.169403	1	Iqgap1_cancer - IgG_cancer	limma	0.170403	0.192751	FALSE	no hit
LGALS4	3	0.354596	28.371	1.37242	0.201395	0.22234	-6.37131	0.593555	0.176673	1	Iqgap1_cancer - IgG_cancer	limma	0.201395	0.22234	FALSE	no hit
NAA50	3	0.317942	27.6763	1.54082	0.155908	0.177813	-6.15091	0.549054	0.165621	1	Iqgap1_cancer - IgG_cancer	limma	0.155908	0.177813	FALSE	no hit
FLNA	2	0.237703	27.3196	0.588898	0.569636	0.573794	-7.12901	0.818866	0.228418	1	Iqgap1_cancer - IgG_cancer	limma	0.569636	0.573794	FALSE	no hit
GRN	3	0.0701408	28.4284	0.270558	0.792505	0.792505	-7.27627	0.916208	0.248815	1	Iqgap1_cancer - IgG_cancer	limma	0.792505	0.792505	FALSE	no hit
ANXA2	3	-0.723317	29.7337	-1.42154	0.187076	0.20989	-6.3087	0.580404	0.173437	1	Iqgap1_cancer - IgG_cancer	limma	0.187076	0.20989	FALSE	no hit
