## Supplemental Table 2 for "The scaffold protein IQGAP1 links heat-induced stress signals to alternative splicing regulation in gastric cancer cells"

### Sheet: a. AS events 
Supplementary table 2. Alternative splicing events identified to be significantly different between MKN45 and MKN45-IQGAP1KO cells.
EVENT	GENE	COORD	LENGTH	COMPLEX	PSI_MKN1	PSI_MKN2	PSI_MKN3	PSI_MKNQ1	PSI_MKNQ3	SCAFFOLD	STRAND	AVGPSI_GRPA	AVGPSI_GRPB	dPSI	PSIMARGIN_BETWEEN_GRPA_GRPB	GENEID	SUPERONTO
HsaEX0056720	SDCCAG3	chr9:136410090-136410239	150	S	100	100	70.83	45.71	35.26	chr9	-	90.2767	40.485	-49.7917	25.12	ENSG00000165689	CDS_PROT
HsaALTA0006516-2/4	POLM	chr7:44074141-44074233	13	Alt3	75	85.19	74.89	27.27	63.16	chr7	-	78.36	45.215	-33.145	11.73	ENSG00000122678	CDS_DISR_uINC
HsaEX0024802	FANCI	chr15:89290213-89290281	69	C3	96.51	91.15	91.12	50.75	70.56	chr15	+	92.9267	60.655	-32.2717	20.56	ENSG00000140525	CDS_PROT
HsaINT1040523	RPS2	chr16:1964629-1964806	178	IR	70.12	69.88	56.2	29.27	38.72	chr16	-	65.4	33.995	-31.405	17.48	ENSG00000140988	UTR_5
HsaEX0024801	FANCI	chr15:89285096-89285218	123	C2	96.37	90.53	91.05	53.97	70.18	chr15	+	92.65	62.075	-30.575	20.35	ENSG00000140525	CDS_PROT
HsaEX1003622	ANAPC10	chr4:145064572-145064689	118	S	86.17	86.94	82.85	57.12	52.6	chr4	-	85.32	54.86	-30.46	25.73	ENSG00000164162	CDS_DISR_uEXC
HsaALTD1036871-2/2	SNHG11	chr20:38447538-38447627	4	Alt5	43.48	36.84	66.84	24.6	13.13	chr20	+	49.0533	18.865	-30.1883	12.24	ENSG00000174365	NonCoding
HsaINT0117728	OCEL1	chr19:17226870-17226993	124	IR	65.28	75.53	80.59	35.58	52.2	chr19	+	73.8	43.89	-29.91	13.08	ENSG00000099330	CDS_DISR_uINC
HsaEX0040081	MRI1	chr19:13765954-13766065	112	C2	88.24	96.67	90.91	54.17	72.88	chr19	+	91.94	63.525	-28.415	15.36	ENSG00000037757	CDS_uncertain
HsaALTD1033377-3/4	CENPV	chr17:16349140-16349180	79	Alt5	67.31	80.46	67.31	40.7	47.39	chr17	-	71.6933	44.045	-27.6483	19.92	ENSG00000166582	UTR_3
HsaINT0011058	ARF6	chr14:49893158-49893255	98	IR	61.11	21.95	32.67	9.46	12.5	chr14	+	38.5767	10.98	-27.5967	9.45	ENSG00000165527	UTR_5
HsaEX0014017	CDC25C	chr5:138325815-138325904	90	C1	60.9	56.43	64.15	36.69	32.56	chr5	-	60.4933	34.625	-25.8683	19.74	ENSG00000158402	CDS_PROT
HsaALTA0006052-2/2	PAN2	chr12:56324049-56324185	3	Alt3	67.01	70.56	78.46	52.61	39.93	chr12	-	72.01	46.27	-25.74	14.4	ENSG00000135473	CDS_PROT
HsaINT1012002	DUT	chr15:48331796-48332267	472	IR	73.91	68.67	80.23	51.11	46.07	chr15	+	74.27	48.59	-25.68	17.56	ENSG00000128951	CDS_DISR_uINC_FIRST
HsaEX0017309	CROCC	chr1:16969785-16969934	150	S	95.94	100	100	66.2	80.06	chr1	+	98.6467	73.13	-25.5167	15.88	ENSG00000058453	CDS_PROT
HsaEX0024824	FANCI	chr15:89274168-89274304	137	C3	93.19	80.72	82.76	48.52	72.3	chr15	+	85.5567	60.41	-25.1467	8.42	ENSG00000140525	CDS_DISR_uEXC
HsaEX0024822	FANCI	chr15:89268399-89268525	127	C3	94.23	90.73	89.62	61.02	72.33	chr15	+	91.5267	66.675	-24.8517	17.29	ENSG00000140525	CDS_DISR_uEXC
HsaEX0073282	ZNF263	chr16:3288470-3288570	101	C2	74.4	69.38	75.4	35.56	60.96	chr16	+	73.06	48.26	-24.8	8.42	ENSG00000006194	CDS_PROT
HsaEX0024803	FANCI	chr15:89291613-89291714	102	C3	96.68	90.97	92.85	57.99	80.18	chr15	+	93.5	69.085	-24.415	10.79	ENSG00000140525	CDS_PROT
HsaEX0018471	DAGLB	chr7:6430480-6430607	128	C1	95.22	100	92.32	72.81	70.07	chr7	-	95.8467	71.44	-24.4067	19.51	ENSG00000164535	CDS_DISR_uEXC
HsaALTA1038289-2/2	ZNF276	chr16:89723260-89723709	19	Alt3	92.31	88.89	80.95	56.25	70	chr16	+	87.3833	63.125	-24.2583	10.95	ENSG00000158805	CDS_PROT
HsaEX0024796	FANCI	chr15:89261585-89261741	157	C3	93.42	90.84	94.33	60.35	76.89	chr15	+	92.8633	68.62	-24.2433	13.95	ENSG00000140525	CDS_DISR_uEXC
HsaALTD0000674-3/4	BCAP31	chrX:153723828-153724044	188	Alt5	42.86	58.62	55.56	37.5	18.75	chrX	-	52.3467	28.125	-24.2217	5.36	ENSG00000185825	UTR_5
HsaALTD0006768-2/2	TRIM13	chr13:49997059-49997216	85	Alt5	59.19	60.37	74.58	44.38	36.72	chr13	+	64.7133	40.55	-24.1633	14.81	ENSG00000204977	UTR_5
HsaEX0024800	FANCI	chr15:89283136-89283250	115	C3	96.06	90.78	92.1	61.15	78.01	chr15	+	92.98	69.58	-23.4	12.77	ENSG00000140525	CDS_DISR_uEXC
HsaEX0056007	RWDD2B	chr21:29008240-29008307	68	S	70.25	80.68	81.97	54.33	54.46	chr21	-	77.6333	54.395	-23.2383	15.79	ENSG00000156253	CDS_DISR_uEXC
HsaALTA0009627-2/2	ZC3H13	chr13:45965280-45965432	3	Alt3	66.67	72.34	66.67	50	41.38	chr13	-	68.56	45.69	-22.87	16.67	ENSG00000123200	CDS_PROT
HsaEX0036473	LRP8	chr1:53249380-53249440	61	S	51.11	39.13	41.88	21.43	21.01	chr1	-	44.04	21.22	-22.82	17.7	ENSG00000157193	CDS_PROT
HsaEX0010598	GUCD1	chr22:24543842-24544083	242	C3	100	100	96.08	76.47	75.72	chr22	-	98.6933	76.095	-22.5983	19.61	ENSG00000138867	CDS_PROT
HsaALTA1046514-3/4	MYEOV	chr11:69295327-69295495	74	Alt3	31.73	42.13	43.22	10.88	23.31	chr11	+	39.0267	17.095	-21.9317	8.42	ENSG00000172927	UTR_5
HsaALTD0000357-2/3	ANXA2	chr15:60396280-60396427	93	Alt5	25.79	22.9	35.48	12.34	0	chr15	-	28.0567	6.17	-21.8867	10.56	ENSG00000182718	UTR_5
HsaALTA1053630-2/3	NOP9	chr14:24301612-24301722	3	Alt3	88.57	91.67	82.14	72.22	60.87	chr14	+	87.46	66.545	-20.915	9.92	ENSG00000196943	CDS_PROT
HsaEX0018118	CXXC1	chr18:50285325-50285351	27	S	94.59	96.39	95.71	77.78	71.61	chr18	-	95.5633	74.695	-20.8683	16.81	ENSG00000154832	CDS_PROT
HsaALTD0004734-3/4	PHKG2	chr16:30751106-30751281	64	Alt5	72.24	61.55	67.51	43.34	49.4	chr16	+	67.1	46.37	-20.73	12.15	ENSG00000156873	CDS_PROT
HsaEX1035482	RPARP-AS1	chr10:102452090-102452187	98	C1	31.71	28.21	21.17	5.88	7.67	chr10	+	27.03	6.775	-20.255	13.5	ENSG00000269609	NonCoding
HsaEX7108794	BORCS8	chr19:19186034-19186098	65	ANN	71.76	79.82	71.86	49.5	59.23	chr19	-	74.48	54.365	-20.115	12.53	ENSG00000254901	CDS_DISR_uEXC
HsaINT0152814	SLC38A10	chr17:81251613-81252194	582	IR	27.27	27.4	42.86	10.71	14.29	chr17	-	32.51	12.5	-20.01	12.98	ENSG00000157637	CDS_DISR_uINC
HsaINT1011175	DLGAP1-AS2	chr18:3604216-3606553	2338	IR	15.79	18.42	45.83	6.12	7.32	chr18	+	26.68	6.72	-19.96	8.47	ENSG00000262001	NonCoding
HsaEX0074101	ZNF638	chr2:71422814-71424038	1225	C3	94.56	96.34	95.97	77.15	74.38	chr2	+	95.6233	75.765	-19.8583	17.41	ENSG00000075292	CDS_DISR_uEXC
HsaINT0020342	C12orf73	chr12:103956749-103957068	320	IR	27.27	28.95	36.36	16	6.02	chr12	-	30.86	11.01	-19.85	11.27	ENSG00000204954	UTR_5
HsaEX0024798	FANCI	chr15:89281170-89281300	131	C2	95.26	88.47	87.91	62.7	79.04	chr15	+	90.5467	70.87	-19.6767	8.87	ENSG00000140525	CDS_DISR_uEXC
HsaALTA0004622-2/2	KLK10	chr19:51019043-51019142	3	Alt3	41.15	42.73	40.28	28.08	15.38	chr19	-	41.3867	21.73	-19.6567	12.2	ENSG00000129451	UTR_5
HsaALTD1043389-2/2	METTL10	chr10:124789039-124789157	4	Alt5	41.99	41.38	34.62	10.53	29.17	chr10	-	39.33	19.85	-19.48	5.45	ENSG00000203791	CDS_DISR_uINC
HsaALTD0004577-3/3	PARD3	chr10:34337275-34337426	90	Alt5	75.98	70.68	71.41	44.51	61.93	chr10	-	72.69	53.22	-19.47	8.75	ENSG00000148498	CDS_PROT
HsaALTA0002897-2/2	EML3	chr11:62611112-62611347	3	Alt3	32.67	37.76	50.54	15	27.07	chr11	-	40.3233	21.035	-19.2883	5.6	ENSG00000149499	CDS_PROT
HsaALTA0005840-2/2	NSMCE2	chr8:125102014-125102146	37	Alt3	21.65	27.07	31.42	0	15.13	chr8	+	26.7133	7.565	-19.1483	6.52	ENSG00000156831	UTR_5
HsaEX0024799	FANCI	chr15:89281765-89281835	71	C3	95.3	89.3	89.65	62.35	82.3	chr15	+	91.4167	72.325	-19.0917	7	ENSG00000140525	CDS_DISR_uEXC
HsaEX0034749	KLHL42	chr12:27797251-27797342	92	S	24.44	17.33	24.53	2.7	3.45	chr12	+	22.1	3.075	-19.025	13.88	ENSG00000087448	CDS_DISR_uINC
HsaINT0171542	TPST1	chr7:66356872-66359894	3023	IR	33.33	31.87	46.67	11.45	25.77	chr7	+	37.29	18.61	-18.68	6.1	ENSG00000169902	UTR_3
HsaEX0073379	ZNF3	chr7:100077303-100077433	131	C1	74.22	79.5	84.02	55.63	65.57	chr7	-	79.2467	60.6	-18.6467	8.65	ENSG00000166526	CDS_PROT
HsaALTA1053235-2/2	AFAP1	chr4:7772820-7773010	4	Alt3	92.9	96.39	94.58	80.47	71.9	chr4	-	94.6233	76.185	-18.4383	12.43	ENSG00000196526	CDS_PROT
HsaEX0024806	FANCI	chr15:89293842-89293997	156	C3	93.52	87.01	91.8	71.93	73.26	chr15	+	90.7767	72.595	-18.1817	13.75	ENSG00000140525	CDS_PROT
HsaEX0013643	CCNF	chr16:2432961-2433067	107	S	100	100	100	74.19	89.47	chr16	+	100	81.83	-18.17	10.53	ENSG00000162063	CDS_DISR_uEXC
HsaINT0155949	SNHG6	chr8:66922115-66922613	499	IR	17.07	25.93	41.38	11.11	9.09	chr8	-	28.1267	10.1	-18.0267	5.96	ENSG00000245910	NonCoding
HsaEX0038587	MED14	chrX:40666720-40666851	132	S	86.71	84.35	90.13	68.07	70.65	chrX	-	87.0633	69.36	-17.7033	13.7	ENSG00000180182	CDS_PROT
HsaEX0036545	LRRC23	chr12:6905845-6905954	110	S	60.98	53.06	48.72	39.13	34.07	chr12	+	54.2533	36.6	-17.6533	9.59	ENSG00000010626	CDS_DISR_uEXC
HsaEX0000025	PXN-AS1	chr12:120206545-120206621	77	S	100	100	100	80	84.81	chr12	+	100	82.405	-17.595	15.19	ENSG00000255857	NonCoding
HsaEX0024820	FANCI	chr15:89263903-89264026	124	C3	96.18	87.62	89.63	64.65	82.51	chr15	+	91.1433	73.58	-17.5633	5.11	ENSG00000140525	CDS_DISR_uEXC
HsaEX0048646	PML	chr15:74032627-74032698	72	S	70.1	74.42	65.84	53.44	52.1	chr15	+	70.12	52.77	-17.35	12.4	ENSG00000140464	CDS_PROT
HsaEX0030514	HSCB	chr22:28745864-28746008	145	C2	82.35	66.67	80	58.14	60	chr22	+	76.34	59.07	-17.27	6.67	ENSG00000100209	CDS_DISR_uEXC
HsaINT1022630	MBOAT7	chr19:54178942-54180772	1831	IR	28.18	29.78	43.23	21.37	11.98	chr19	-	33.73	16.675	-17.055	6.81	ENSG00000125505	CDS_DISR_uINC
HsaALTD0002684-2/2	GABPB1	chr15:50301221-50301315	36	Alt5	38.48	39.06	55.28	31.75	22.74	chr15	-	44.2733	27.245	-17.0283	6.73	ENSG00000104064	CDS_PROT
HsaEX0060907	SNX5	chr20:17961140-17961326	187	S	8.13	12.13	30.79	0	0	chr20	-	17.0167	0	-17.0167	8.13	ENSG00000089006	UTR_5
HsaEX0001973	ACOT9	chrX:23734341-23734367	27	S	40.5	36.54	37.3	19.73	22.51	chrX	-	38.1133	21.12	-16.9933	14.03	ENSG00000123130	CDS_PROT
HsaINT1025993	P3H3	chr12:6834050-6834824	775	IR	40.95	46.98	60	35.48	29.2	chr12	+	49.31	32.34	-16.97	5.47	ENSG00000110811	UTR_5
HsaALTD0003196-2/5	IFT52	chr20:-43591054	25	Alt5	85.71	73.68	68.97	60	58.33	chr20	+	76.12	59.165	-16.955	8.97	ENSG00000101052	UTR_5
HsaEX0001957	ACOT11	chr1:54585835-54585904	70	C1	82.72	77.55	73.08	59.26	62.96	chr1	+	77.7833	61.11	-16.6733	10.12	ENSG00000162390	CDS_DISR_uEXC
HsaINT0020531	DTD2	chr14:31453345-31457282	3938	IR	27.5	34	34.48	16	14.67	chr14	-	31.9933	15.335	-16.6583	11.5	NA	CDS_DISR_uINC_FIRST
HsaALTD0005370-2/2	RFWD2	chr1:176163815-176163891	12	Alt5	72.64	83.76	89.07	66.23	64.42	chr1	-	81.8233	65.325	-16.4983	6.41	ENSG00000143207	CDS_PROT
HsaINT1043139	STAP2	chr19:4324665-4325215	551	IR	32.57	31.46	35.11	17.77	15.49	chr19	-	33.0467	16.63	-16.4167	13.69	ENSG00000178078	UTR_3
HsaEX0024821	FANCI	chr15:89264522-89264607	86	C2	95.86	88.96	88.24	70.12	79.18	chr15	+	91.02	74.65	-16.37	9.06	ENSG00000140525	CDS_DISR_uEXC
HsaEX0056097	SAAL1	chr11:18083535-18083731	197	S	94.37	91.57	94.28	81.64	72.56	chr11	-	93.4067	77.1	-16.3067	9.93	ENSG00000166788	CDS_DISR_uEXC
HsaALTA1003730-2/5	CROCC	chr1:16969785-16969934	24	Alt3	95.83	100	100	78.26	86.36	chr1	+	98.61	82.31	-16.3	9.47	ENSG00000058453	CDS_PROT
HsaEX0046868	PGS1	chr17:78400735-78400855	121	S	97.83	97.37	100	72.54	91.67	chr17	+	98.4	82.105	-16.295	5.7	ENSG00000087157	CDS_DISR_uEXC
HsaEX0045578	PARP12	chr7:140037715-140037856	142	S	100	97.15	92.16	77.27	83.33	chr7	-	96.4367	80.3	-16.1367	8.83	ENSG00000059378	CDS_DISR_uEXC
HsaEX6007041	RNF216	chr7:5752846-5752979	134	C2	76.82	76.15	66.45	53.83	60.18	chr7	-	73.14	57.005	-16.135	6.27	ENSG00000011275	CDS_DISR_uEXC
HsaEX0052721	RBM42	chr19:35632936-35633001	66	S	66.82	68.2	55.45	46.11	48.77	chr19	+	63.49	47.44	-16.05	6.68	ENSG00000126254	CDS_PROT
HsaALTD1041893-3/3	FLNA	chrX:154364821-154364957	121	Alt5	100	78.43	77.65	67.33	71.66	chrX	-	85.36	69.495	-15.865	5.99	ENSG00000196924	CDS_PROT
HsaINT0034187	CFLAR	chr2:201116482-201129728	13247	IR	29.27	26.53	20.83	13.51	5.88	chr2	+	25.5433	9.695	-15.8483	7.32	ENSG00000003402	UTR_5
HsaINT0084152	KAZALD1	chr10:101062116-101062541	426	IR	16.67	10.2	24.14	2.33	0	chr10	+	17.0033	1.165	-15.8383	7.87	ENSG00000107821	UTR_5
HsaALTA1039542-4/5	BICDL2	chr16:3035223-3035510	173	Alt3	51.47	60.51	51.47	40.3	37.08	chr16	-	54.4833	38.69	-15.7933	11.17	ENSG00000162069	UTR_5
HsaEX0025814	FIP1L1	chr4:53414615-53414722	108	S	55.14	60.69	55.56	41.25	41.56	chr4	+	57.13	41.405	-15.725	13.58	ENSG00000145216	CDS_PROT
HsaALTA0001339-3/3	C6orf223	chr6:44000974-44001143	46	Alt3	46.38	52.05	58.33	34.29	38.95	chr6	+	52.2533	36.62	-15.6333	7.43	ENSG00000181577	CDS_DISR_uINC
HsaINT0175379	TUBG2	chr17:42660708-42662972	2265	IR	17.65	20.83	15.38	0	5.26	chr17	+	17.9533	2.63	-15.3233	10.12	ENSG00000037042	CDS_DISR_uINC
HsaALTA1018318-2/2	KDM3A	chr2:86489520-86489590	3	Alt3	100	100	94.58	86.31	79.5	chr2	+	98.1933	82.905	-15.2883	8.27	ENSG00000115548	CDS_PROT
HsaEX6079667	PCM1	chr8:17985959-17986087	129	S	100	100	100	77.21	92.32	chr8	+	100	84.765	-15.235	7.68	ENSG00000078674	CDS_PROT
HsaALTD0000342-2/2	ANLN	chr7:36419320-36419479	12	Alt5	80.28	86.13	84.91	70.59	66.67	chr7	+	83.7733	68.63	-15.1433	9.69	ENSG00000011426	CDS_PROT
HsaEX0051705	RAB40C	chr16:617208-617268	61	C3	82.29	78.88	93.69	100	100	chr16	+	84.9533	100	15.0467	6.31	ENSG00000197562	CDS_DISR_uEXC
HsaEX0048504	PLSCR3	chr17:7393601-7393836	236	ANN	39.13	39.02	42.86	54.9	55.88	chr17	-	40.3367	55.39	15.0533	12.04	ENSG00000187838	CDS_DISR_uEXC
HsaEX0015580	CLDN15	chr7:101236747-101236886	140	S	8.57	11.43	6.38	24.49	23.33	chr7	-	8.79333	23.91	15.1167	11.9	ENSG00000106404	CDS_uncertain
HsaEX0003982	AMPD2	chr1:109628643-109628792	150	S	90.77	89.29	73.33	100	100	chr1	+	84.4633	100	15.5367	9.23	ENSG00000116337	CDS_DISR_uEXC
HsaALTA0007066-2/3	RBM42	chr19:35633098-35633252	3	Alt3	38.79	37.76	47.4	53.43	60.36	chr19	+	41.3167	56.895	15.5783	6.03	ENSG00000126254	CDS_PROT
HsaALTA1039542-5/5	BICDL2	chr16:3035223-3035526	189	Alt3	48.53	39.49	48.53	59.7	62.92	chr16	-	45.5167	61.31	15.7933	11.17	ENSG00000162069	UTR_5
HsaALTA0006786-2/6	PSPH	chr7:56033961-56034106	3	Alt3	4.36	12.69	9.64	18.43	31.05	chr7	-	8.89667	24.74	15.8433	5.74	ENSG00000146733	UTR_5
HsaEX0062456	STK19	chr6:31972621-31972757	137	S	87.3	86.53	60.85	94.52	93.86	chr6	+	78.2267	94.19	15.9633	6.56	ENSG00000204344	CDS_DISR_uEXC
HsaEX0022904	EPSTI1	chr13:42895009-42895108	100	S	87.92	84.54	79.18	100	100	chr13	-	83.88	100	16.12	12.08	ENSG00000133106	CDS_DISR_uEXC
HsaEX0010287	C1orf50	chr1:42767509-42767624	116	ANN	80.65	68.38	73.4	94.49	86.05	chr1	+	74.1433	90.27	16.1267	5.4	NA	CDS_DISR_uEXC
HsaEX0042224	NDOR1	chr9:137213967-137214068	102	S	80.25	83.54	87.67	100	100	chr9	+	83.82	100	16.18	12.33	ENSG00000188566	CDS_PROT
HsaEX6068969	ALKBH2	chr12:109092889-109092937	49	S	14.29	33.33	25.93	40.91	40.54	chr12	-	24.5167	40.725	16.2083	7.21	ENSG00000189046	CDS_PROT
HsaINT1042068	SLC3A2	chr11:62871670-62881018	9349	IR	73.95	71.96	58.72	84.85	84.43	chr11	+	68.21	84.64	16.43	10.48	ENSG00000168003	CDS_DISR_uINC
HsaINT0149095	SGSM2	chr17:2372489-2372952	464	IR	0	0	10	20	20	chr17	+	3.33333	20	16.6667	10	ENSG00000141258	CDS_DISR_uINC
HsaEX0005741	ARHGEF9	chrX:63724532-63724711	180	C2	81.95	81.46	77.54	100	94	chrX	-	80.3167	97	16.6833	12.05	ENSG00000131089	CDS_PROT
HsaALTA0001056-2/2	MYRF	chr11:61783498-61783545	15	Alt3	7.35	16.96	15.62	29.17	31.25	chr11	+	13.31	30.21	16.9	12.21	ENSG00000124920	CDS_PROT
HsaEX0041967	NCAPG2	chr7:158650832-158650972	141	S	61.42	66.67	58.04	72.36	85.54	chr7	-	62.0433	78.95	16.9067	5.69	ENSG00000146918	CDS_PROT
HsaEX0004267	ANKRD10	chr13:110900530-110900661	132	C2	10.74	9.54	16.68	32.19	26.59	chr13	-	12.32	29.39	17.07	9.91	ENSG00000088448	CDS_PROT
HsaEX0049997	PREP	chr6:105323006-105323111	106	S	20	12.37	23.81	33.33	38.46	chr6	-	18.7267	35.895	17.1683	9.52	ENSG00000085377	CDS_DISR_uINC
HsaEX0038710	MEF2D	chr1:156476494-156476514	21	S	3.76	5.38	0	29.41	11.11	chr1	-	3.04667	20.26	17.2133	5.73	ENSG00000116604	CDS_PROT
HsaEX0021619	EED	chr11:86268456-86268561	106	C1	76.47	70.29	72.63	87.88	93.1	chr11	+	73.13	90.49	17.36	11.41	ENSG00000074266	CDS_DISR_uEXC
HsaEX0007661	PRRC2C	chr1:171591152-171591200	49	C3	86.31	88.31	65.81	100	95.21	chr1	+	80.1433	97.605	17.4617	6.9	ENSG00000117523	CDS_PROT
HsaALTD0000581-2/3	ATP2C1	chr3:131001220-131001344	30	Alt5	75	62.5	77.27	86.49	92	chr3	+	71.59	89.245	17.655	9.22	ENSG00000017260	CDS_PROT
HsaINT0138306	RBM15	chr1:110345650-110346307	658	IR	75.38	77.78	72.97	100	86.67	chr1	+	75.3767	93.335	17.9583	8.89	ENSG00000162775	UTR_3
HsaEX0066825	TRAF3IP2	chr6:111601196-111601306	111	S	2.83	10.02	11.18	32.24	19.95	chr6	-	8.01	26.095	18.085	8.77	ENSG00000056972	CDS_PROT
HsaEX0035623	LENG8	chr19:54453546-54453656	111	S	81.25	81.25	70.97	100	92.16	chr19	+	77.8233	96.08	18.2567	10.91	ENSG00000167615	CDS_PROT
HsaEX0058993	SLC25A14	chrX:130346544-130346691	148	S	79.31	79.59	64.1	100	85.28	chrX	+	74.3333	92.64	18.3067	5.69	ENSG00000102078	CDS_DISR_uEXC
HsaALTA0001339-2/3	C6orf223	chr6:44001017-44001143	3	Alt3	47.83	43.84	33.33	64.29	55.79	chr6	+	41.6667	60.04	18.3733	7.96	ENSG00000181577	CDS_PROT
HsaEX0065703	TMEM206	chr1:212375193-212375266	74	C1	83.59	84.62	66.31	96.63	96.67	chr1	-	78.1733	96.65	18.4767	12.01	ENSG00000065600	CDS_PROT
HsaEX0024467	SUPT20H	chr13:37010552-37010655	104	C3	31.55	43.94	44.4	60.11	56.92	chr13	-	39.9633	58.515	18.5517	12.52	ENSG00000102710	CDS_PROT
HsaEX0036952	LTBP4	chr19:40617100-40617225	126	C2	60.76	51.72	50.28	75.89	69.81	chr19	+	54.2533	72.85	18.5967	9.05	ENSG00000090006	CDS_PROT
HsaEX0060260	SMARCA1	chrX:129493040-129493075	36	S	83.35	80.89	70.05	100	93.67	chrX	-	78.0967	96.835	18.7383	10.32	ENSG00000102038	CDS_PROT
HsaALTD1052141-2/2	NT5C3B	chr17:41836079-	103	Alt5	15.83	28.14	18.28	35.05	44.02	chr17	-	20.75	39.535	18.785	6.91	ENSG00000141698	CDS_DISR_uINC
HsaINT0119417	PABPC1L	chr20:44936731-44938060	1330	IR	16.13	11.83	9.68	29.58	33.33	chr20	+	12.5467	31.455	18.9083	13.45	ENSG00000101104	CDS_DISR_uINC
HsaINT1036738	RP11-5L12.1	chr11:9242830-9245330	2501	IR	55.99	53.79	55.56	70.54	77.51	chr11	-	55.1133	74.025	18.9117	14.55	ENSG00000255097	NonCoding
HsaALTA0000377-2/2	ALKBH2	chr12:109092507-109092937	150	Alt3	25.64	50	41.18	58.06	57.69	chr12	-	38.94	57.875	18.935	7.69	ENSG00000189046	UTR_5
HsaEX0007263	ATXN2	chr12:111453677-111453845	169	S	77.01	62.67	68.18	89.19	87.34	chr12	-	69.2867	88.265	18.9783	10.33	ENSG00000204842	CDS_PROT
HsaALTD0006737-2/2	TPT1	chr13:45338660-45338748	2	Alt5	67.53	52.26	69.51	83.61	80.55	chr13	-	63.1	82.08	18.98	11.04	ENSG00000133112	CDS_PROT
HsaEX0047797	PKP4	chr2:158676739-158676867	129	C2	66.17	69.44	86.05	93.33	92.86	chr2	+	73.8867	93.095	19.2083	6.81	ENSG00000144283	CDS_PROT
HsaEX0022837	EPN3	chr17:50538884-50538964	81	S	83.1	85.21	56.52	90.79	97.81	chr17	+	74.9433	94.3	19.3567	5.58	ENSG00000049283	CDS_PROT
HsaINT0117333	NXF1	chr11:62798576-62800376	1801	IR	20.63	38.17	20.79	46.15	46.15	chr11	-	26.53	46.15	19.62	7.98	ENSG00000162231	CDS_DISR_uINC
HsaALTA0001603-2/2	CCL20	chr2:227815454-227815568	3	Alt3	54.22	46.62	46.63	74.19	63.64	chr2	+	49.1567	68.915	19.7583	9.42	ENSG00000115009	CDS_PROT
HsaEX0048146	PLCXD1	chrX:281610-281684	75	S	49.47	34.18	37.14	63.93	56.14	chrX	+	40.2633	60.035	19.7717	6.67	ENSG00000182378	UTR_5
HsaEX0065903	TMEM62	chr15:43178607-43178711	105	S	77.6	77.99	65.67	92.77	94.73	chr15	+	73.7533	93.75	19.9967	14.78	ENSG00000137842	CDS_PROT
HsaALTD0002794-2/2	GMPR2	chr14:-24232847	59	Alt5	33.67	36.46	22.58	58.23	43.66	chr14	+	30.9033	50.945	20.0417	7.2	ENSG00000100938	UTR_5
HsaEX0019922	DLGAP5	chr14:55148594-55148684	91	S	13.4	14.81	9.6	25.93	39.39	chr14	-	12.6033	32.66	20.0567	11.12	ENSG00000126787	CDS_PROT
HsaEX0042850	NGLY1	chr3:25720130-25720191	62	S	78.16	70.54	44.24	84.91	84.09	chr3	-	64.3133	84.5	20.1867	5.93	ENSG00000151092	CDS_PROT
HsaEX0038106	MBNL1	chr3:152299405-152300367	963	C2	62.7	77.16	74.45	100	83.85	chr3	+	71.4367	91.925	20.4883	6.69	ENSG00000152601	CDS_PROT
HsaALTD1053747-2/4	ZMAT5	chr22:29766872-	77	Alt5	67.63	69.07	37.61	79.47	77.91	chr22	-	58.1033	78.69	20.5867	8.84	ENSG00000100319	UTR_5
HsaEX0051706	RAB40C	chr16:618200-618260	61	C3	81.66	74.74	81.54	100	100	chr16	+	79.3133	100	20.6867	18.34	ENSG00000197562	CDS_DISR_uEXC
HsaINT0102121	METRN	chr16:716993-717070	78	IR	38.33	22.63	30	45.82	56.52	chr16	+	30.32	51.17	20.85	7.49	ENSG00000103260	CDS_PROT
HsaALTD0003479-2/2	KIF2A	chr5:62352588-62352710	57	Alt5	64.72	56.11	55.43	77.2	82.26	chr5	+	58.7533	79.73	20.9767	12.48	ENSG00000068796	CDS_PROT
HsaEX0067406	TRPM4	chr19:49181349-49181461	113	S	92.59	73.68	70.21	100	100	chr19	+	78.8267	100	21.1733	7.41	ENSG00000130529	CDS_DISR_uEXC
HsaINT0016189	B4GALNT1	chr12:57628263-57628712	450	IR	4.56	3.94	8.44	14.41	41.45	chr12	-	5.64667	27.93	22.2833	5.97	ENSG00000135454	CDS_DISR_uINC
HsaEX0023324	ETV7	chr6:36375871-36376035	165	C1	50	45	33.33	57.69	72.5	chr6	-	42.7767	65.095	22.3183	7.69	ENSG00000010030	CDS_PROT
HsaEX1029512	PRKRIP1	chr7:102366018-102366076	59	S	66.21	70.22	65.29	85.88	93.62	chr7	+	67.24	89.75	22.51	15.66	ENSG00000128563	UTR_5
HsaEX0052607	RBM10	chrX:47171028-47171258	231	S	65.1	63.19	54.55	82.35	85.48	chrX	+	60.9467	83.915	22.9683	17.25	ENSG00000182872	CDS_PROT
HsaEX0001023	LINC00941	chr12:30798145-30798315	171	C1	47.41	47.73	34.49	75.42	57.03	chr12	+	43.21	66.225	23.015	9.3	ENSG00000235884	NonCoding
HsaEX0043990	NT5C2	chr10:103181231-103181328	98	S	65.96	56.82	69.23	100	74.76	chr10	-	64.0033	87.38	23.3767	5.53	ENSG00000076685	UTR_5
HsaEX0009773	TEPSIN	chr17:81232315-81232518	204	S	65.41	57.66	64.02	100	71.69	chr17	-	62.3633	85.845	23.4817	6.28	ENSG00000167302	CDS_PROT
HsaALTA0004045-2/2	HMGN1	chr21:39347379-39347483	5	Alt3	70.33	52.17	56	86.96	79.17	chr21	-	59.5	83.065	23.565	8.84	ENSG00000205581	CDS_DISR_uINC
HsaINT1044104	TFIP11	chr22:26511196-26512098	903	IR	4.76	3.33	0	37.14	15.49	chr22	-	2.69667	26.315	23.6183	10.73	ENSG00000100109	UTR_5
HsaEX0054698	TMEM254	chr10:80081640-80081734	95	S	6.49	10.81	3.03	25	36.67	chr10	+	6.77667	30.835	24.0583	14.19	ENSG00000133678	CDS_DISR_uINC
HsaALTD1046951-4/5	N4BP2L2	chr13:32538618-32538684	65	Alt5	68.75	61.8	54.43	88.91	82.74	chr13	-	61.66	85.825	24.165	13.99	ENSG00000244754	UTR_5
HsaALTA0006757-2/6	PSIP1	chr9:15470990-15471231	55	Alt3	50.91	49.63	54.1	73.88	78.4	chr9	-	51.5467	76.14	24.5933	19.78	ENSG00000164985	CDS_PROT
HsaALTA0009499-2/2	WDR45	chrX:49076645-49076753	3	Alt3	19.85	40.49	23.36	48.68	56.44	chrX	-	27.9	52.56	24.66	8.19	ENSG00000196998	CDS_PROT
HsaALTA1053630-3/3	NOP9	chr14:24301570-24301722	45	Alt3	5.71	8.33	10.71	27.78	39.13	chr14	+	8.25	33.455	25.205	17.07	ENSG00000196943	CDS_PROT
HsaALTA0006652-2/2	PQLC2	chr1:19325495-19325582	31	Alt3	78.29	66.19	67.33	100	91.89	chr1	+	70.6033	95.945	25.3417	13.6	ENSG00000040487	CDS_PROT
HsaALTD0006125-2/2	SNX21	chr20:45835033-45835116	7	Alt5	53.01	49.28	44.8	67.94	81.38	chr20	+	49.03	74.66	25.63	14.93	ENSG00000124104	UTR_5
HsaINT1002874	ADGRA3	chr4:22435467-22436439	973	IR	37.89	43.75	38.64	80.77	55.56	chr4	-	40.0933	68.165	28.0717	11.81	ENSG00000152990	CDS_DISR_uINC
HsaEX0057994	ARHGAP27	chr17:45404269-45404334	66	S	33.93	32.8	23.98	70.53	47.04	chr17	-	30.2367	58.785	28.5483	13.11	ENSG00000159314	CDS_PROT
HsaINT1014146	GALE	chr1:23799437-23800386	950	IR	19.44	13.04	21.4	49.91	43.75	chr1	-	17.96	46.83	28.87	22.35	ENSG00000117308	UTR_5
HsaALTD1033377-4/4	CENPV	chr17:16349024-16349180	195	Alt5	28.02	19.54	27.24	59.3	52.61	chr17	-	24.9333	55.955	31.0217	24.59	ENSG00000166582	UTR_3
HsaALTA1047222-2/2	SNHG11	chr20:38448662-38448730	4	Alt3	53.11	60.63	34.06	74.8	86.77	chr20	+	49.2667	80.785	31.5183	14.17	ENSG00000174365	NonCoding
HsaEX0029277	HAUS2	chr15:42560782-42560870	89	C1	38.92	39.95	42.83	100	55.19	chr15	+	40.5667	77.595	37.0283	12.36	ENSG00000137814	CDS_DISR_uEXC
HsaINT0172182	TRIM2	chr4:153276131-153292981	16851	IR	17.07	20.79	44.12	80.95	50	chr4	+	27.3267	65.475	38.1483	5.88	ENSG00000109654	CDS_DISR_uINC

### Sheet: b. BP enrichment analysis
Biological process enrichment analysis of the differential alternative splicing events presented in (a)
GO Term	Description	P-value	FDR q-value	Enrichment	LOG10 p value	N	B	n	b	Genes
GO:1903566	positive regulation of protein localization to cilium	0.000592	1	49.67	3.22768	7550	4	76	2	[SDCCAG3 - serologically defined colon cancer antigen 3, CROCC - ciliary rootlet coiled-coil, rootletin]
GO:0007049	cell cycle	0.000375	1	3.64	3.42597	7550	273	76	10	[PARD3 - par-3 partitioning defective 3 homolog (c. elegans), SDCCAG3 - serologically defined colon cancer antigen 3, ANAPC10 - anaphase promoting complex subunit 10, TUBG2 - tubulin, gamma 2, KLHL42 - kelch-like family member 42, ARF6 - adp-ribosylation factor 6, NSMCE2 - non-smc element 2, mms21 homolog (s. cerevisiae), KLK10 - kallikrein-related peptidase 10, FANCI - fanconi anemia, complement…
GO:0051301	cell division	0.000333	1	3.69	3.47756	7550	269	76	10	[PARD3 - par-3 partitioning defective 3 homolog (c. elegans), SDCCAG3 - serologically defined colon cancer antigen 3, ANAPC10 - anaphase promoting complex subunit 10, KLHL42 - kelch-like family member 42, ARF6 - adp-ribosylation factor 6, NSMCE2 - non-smc element 2, mms21 homolog (s. cerevisiae), CCNF - cyclin f, CDC25C - cell division cycle 25c, KIF2A - kinesin heavy chain member 2a, CENPV - cen…
